# Epithelial-Intrinsic Alterations and Maladaptation to Luminal Metabolites Underlie Persistent Crohn’s Disease Pathogenesis

**DOI:** 10.64898/2026.07.29.741535

**Authors:** Jianqiao Liu, Ran Zhou, Jason Koval, Peter Carbonetto, Candace M. Cham, Ashley M. Sidebottom, Matthew Stephens, Sebastian Pott, Eugene B. Chang, Anindita Basu

## Abstract

In patients with Crohn’s disease, the noninflamed intestinal epithelium exhibits inflammation-like transcriptional signatures that persist even during clinical remission. However, it is unclear whether this signature is due to sustained environmental triggers or to the epithelium’s intrinsic immunological adaptions. To disentangle environmental and cell-intrinsic effects on disease signatures, we used noninflamed intestinal tissue biopsies from patients with active and inactive Crohn’s disease, as well as control donors, to generate donor-matched organoids enriched for intestinal epithelial cells. We collected single-cell RNA-seq and single-cell ATAC-seq data from intestinal tissues, and from their matched organoids before and after stimulation with luminal metabolites of patients. This approach allowed us to distinguish between the effects of extrinsic factors and the intrinsic alterations that persist when cells are removed from their local environment. We found that organoid cells retained epithelial-autonomous disease phenotypes, even when derived from patients in remission, whereas signatures from tissue cells showed evidence of immune- and microbial-epithelial crosstalk. In contrast to healthy control organoids, organoids from Crohn’s disease patients exhibited selective activation of disease-associated transcriptional changes and environment-responsive inflammatory chromatin remodeling after exposure to patient-derived luminal metabolites. Overall, our study suggests that disease-associated epithelial states are shaped by both cell-intrinsic dysregulation and microenvironmental cues.
