## Supplementary Table S1 for "Epithelial-Intrinsic Alterations and Maladaptation to Luminal Metabolites Underlie Persistent Crohn’s Disease Pathogenesis"

### Sheet: metadata
Patient ID	Patient metadata												Organoid metadata							Stimulated organoid metadata
	Group	Age	Race	Sex	Description	Treatment	Pathology	Endoscopic inflammation in the ileum – yes/no (at the time of the scope where the biopsies were obtained)	Endoscopic inflammation in the ascending colon/cecum – yes/no	Endoscopic inflammation elsewhere in the colon – yes/no	Did the patient ever achieve healing (complete healing or no visible inflammation) in the ileum	Did the patients ever achieve healing (complete healing or no visible inflammation) in the ascending colon/cecum?	Sampling Region	Disease condition	Passage numer	Culture Medium	scRNA chemistry	scATAC Chemistry	Dissociation viability	Stimulation with luminal metabolites	Stimulation passage number	Stimulation culture media	Dissociation viability after stimulation	scRNA chemistry	scATAC Chemistry
HA07	Control	75 yrs	White	Male	Routine screening colonoscopy	None	Ascending colon polyps: - Fragments of tubular adenomas.	n/a	n/a	n/a	n/a	n/a	Terminal ileum	Control	P11	IntestiCult organoid growth medium	GEM-X 3'	Next GEM Single Cell ATAC v2	0.95	Yes	P14	IntestiCult organoid growth medium	0.839	Next GEM 3'	Next GEM Single Cell ATAC v2
HA11	Control	63 yrs	Black/African-American	Female	Routine screening colonoscopy	None	Ascending colon polyps: - Sessile serrated polyp.	n/a	n/a	n/a	n/a	n/a	Ascending colon	Control	P5	IntestiCult organoid growth medium	GEM-X 3'	Next GEM Single Cell ATAC v2	0.856	Yes	P7	IntestiCult organoid growth medium	0.91	GEM-X 3'	Next GEM Single Cell ATAC v2
HA14	Control	50 yrs	More than one Race	Female	Routine screening colonoscopy	None	Biopsies not collected for pathology	n/a	n/a	n/a	n/a	n/a	Ascending colon	Control	P4	IntestiCult organoid growth medium	GEM-X 3'	Next GEM Single Cell ATAC v2	0.878	Yes	P5	IntestiCult organoid growth medium	0.969	GEM-X 3'	Next GEM Single Cell ATAC v2
HA22	CD	51 yrs	White	Female	Ileocolonic CD	anti-TNF⍺	Ileum: - Small bowel mucosa without diagnostic abnormality.There are no granulomas or dysplasia identified.	no	no	no	n/a	n/a	Ascending colon	CD noninf	P6	Human organoid growth medium	Next GEM 3'	Next GEM Single Cell ATAC v2	0.889	Yes	P5	IntestiCult organoid growth medium	0.975	GEM-X 3'	Next GEM Single Cell ATAC v2
HA31	CD	33 yrs	White	Male	Ileocolonic CD	None	Terminal ileum: - Ileal mucosa without diagnostic abnormality. Right colon: - Colonic mucosa without diagnostic abnormality. There are no granulomas or dysplasia identified.	no	no	no	IBD dx rescinded	IBD dx rescinded	Ascending colon	CD noninf	P2	IntestiCult organoid growth medium	GEM-X 3'	Next GEM Single Cell ATAC v2	0.9	Yes	P5	IntestiCult organoid growth medium	0.878	Next GEM 3'	Next GEM Single Cell ATAC v2
HA35	CD	24 yrs	Black/African-American	Female	Ileocolonic CD	anti-IL12/23	Ileum: - Ileal mucosa without diagnostic abnormality. Random colon: - Patchy severely active Crohn's colitis with erosion. There are no granulomas or dysplasia identified.	no	n/a	yes	n/a	no after hemicolectomy	Terminal ileum	CD noninf	P5	Human organoid growth medium	Next GEM 3'	Next GEM Single Cell ATAC v2	0.892	Yes	P12	Human organoid growth medium	0.84	GEM-X 3'	Next GEM Single Cell ATAC v2
HA36	CD	21 yrs	White	Female	Ileocolonic CD	anti-TNF⍺	Neoterminal ileum: - Patchy mildly active colitis with granulomas. Ascending colon: - Colonic mucosa with aphthous erosion. There are no granulomas or dysplasia identified.	no	yes	yes	n/a	no	Terminal ileum	CD noninf	P13	Human organoid growth medium	Next GEM 3'	Next GEM Single Cell ATAC v2	0.857	Yes	P17	Human organoid growth medium	0.83	GEM-X 3'	Next GEM Single Cell ATAC v2
													Ascending colon	CD noninf	P4	Human organoid growth medium	Next GEM 3'	Next GEM Single Cell ATAC v2	0.893	Yes	P5	IntestiCult organoid growth medium	0.9	GEM-X 3'	Next GEM Single Cell ATAC v2
HA37	CD	29 years	White	Male	Ileocolonic CD	anti-TNF⍺	Terminal ileum 10 cm: -Ileal mucosa, without diagnostic abnormality. Anastamosis: -Ileal and colonic mucosa with regenerative features and minimal active inflammation. Random right colon: -Colonic mucosa, without diagnostic abnormality. No granulomas or dysplasia	yes	no	no	no	n/a	Ascending colon	CD noninf	P3	Human organoid growth medium	Next GEM 3'	Next GEM Single Cell ATAC v2	0.844	Yes	P3	IntestiCult organoid growth medium	0.9	Next GEM 3'	Next GEM Single Cell ATAC v2
HA41	Control	61 years	Black/African-American	Female	Routine screening colonoscopy	None	Biopsies not collected for pathology	n/a	n/a	n/a	n/a	n/a	Ascending colon	Control	P3	Human organoid growth medium	Next GEM 3'	Next GEM Single Cell ATAC v2	0.865	Yes	P4	IntestiCult organoid growth medium	0.886	Next GEM 3'	Next GEM Single Cell ATAC v2
HA55	Healthy	38 yrs	White	Male	Routine screening colonoscopy	None	Biopsies not collected for pathology	n/a	n/a	n/a	n/a	n/a	Terminal ileum	Control	P11	Human organoid growth medium	Next GEM 3'	Next GEM Single Cell ATAC v2	0.873	Yes	P13	IntestiCult organoid growth medium	0.867	GEM-X 3'	Next GEM Single Cell ATAC v2
													Ascending colon	Control	P2	IntestiCult organoid growth medium	Next GEM 3'	Next GEM Single Cell ATAC v2	0.85	Yes	P3	IntestiCult organoid growth medium	0.88	Next GEM 3'	Next GEM Single Cell ATAC v2
HA56	CD	31 years	White	Female	Colonic CD	None	Terminal ileum: - Ileal mucosa with prominent lymphoid follicles and rare foci of neutrophilic infiltration of the surface epithelium. Cecum and ascending colon: - Colonic mucosa without diagnostic abnormality.	yes	no	no	no	n/a	Terminal ileum	CD adj	P4	IntestiCult organoid growth medium	GEM-X 3'	Next GEM Single Cell ATAC v2	0.92	No	NA	NA	NA	NA	NA
HA57	CD	40 years	Black/African-American	Female	CD	anti-TNF⍺	Right colon: - Patchy mildly active inflammatory bowel disease. Biopsies show prominent eosinophils including eosinophilic clusters. There are no granulomas or dysplasia identified.	n/a	yes	yes	n/a	no	Ascending colon	CD adj	P5	IntestiCult organoid growth medium	GEM-X 3'	NA	0.818	No	NA	NA	NA	NA	NA
HA60	CD	70 years	White	Male	Ileocolonic CD.	anti-TNF⍺ past	Polyp at 35: - Fragment of inflammatory-type polyp. Colon:- mucosa without diagnostic abnormality. There are no granulomas or dysplasia identified.	yes	n/a	yes	no	n/a	Terminal ileum	CD adj	P5	IntestiCult organoid growth medium	GEM-X 3'	Next GEM Single Cell ATAC v2	0.913	No	NA	NA	NA	NA	NA
